# Differential modulation of miR-122 transcription by TGFβ1/BMP6: implications for nonresolving inflammation and hepatocarcinogenesis

**DOI:** 10.1101/2023.06.30.547174

**Authors:** Martha Paluschinski, Claus Kordes, Mihael Vucur, Veronika Buettner, Christoph Roderburg, Haifeng C Xu, Prashant Shinte, Philipp A Lang, Tom Luedde, Mirco Castoldi

## Abstract

Chronic inflammation is widely recognized as a significant factor that promotes and worsens the development of malignancies, including hepatocellular carcinoma. This study aimed to explore the potential role of microRNAs in inflammation-associated nonresolving hepatocarcinogenesis. By conducting a comprehensive analysis of altered microRNAs in animal models with liver cancer of various etiologies, we identified miR-122 as the most significantly downregulated microRNA in the liver of animals with inflammation-associated liver cancer. Although previous research has indicated the importance of miR-122 in maintaining hepatocyte function, its specific role as either the trigger or the consequence of underlying diseases remains unclear. Through extensive analysis of animals and *in vitro* models, we have successfully demonstrated that *MIR122* transcription is differentially regulated by the immunoregulatory cytokines by the transforming growth factor-beta 1 (TGFβ1) and the bone morphogenetic protein-

6 (BMP6). Furthermore, we presented convincing evidence directly linking reduced *MIR122* transcription to inflammation and in chronic liver diseases. The results of this study strongly suggest that prolonged activation of signaling pathways, leading to disruption of cytokine-mediated regulation of *MIR122*, may significantly contribute to the onset and exacerbation of chronic liver disease.
