## Supplementary material for "Differential modulation of miR-122 transcription by TGFβ1/BMP6: implications for nonresolving inflammation and hepatocarcinogenesis": Supplementary Table S1.xlsx

### Sheet: Supplementary Table S1
Supplementary Table S1
Primer Sequences for Cloning human and mouse MIR122 promoter in pGL4-basic vector
All the constructs were cloned by using SacI-HindIII restrinction sites
Promoter Construct	Organism	Strand	Sequence (5´-> 3´)
hsa miR122 Pro 0.18kb	human	forward	GAGCTAGCCTTGCTGAGTGTGTTTGACCAA
		reverse	AGAAAGCTTGCCTCTCCCCTCTCCCTTTA
hsa miR122 Pro 0.75kb	human	forward	GAGCTAGCGGCGTGAACAAAGGAATGCA
		reverse	AGAAAGCTTCGCTGGGTGGCATCTTTT
hsa miR122 Pro 0.95kb	human	forward	GAGCTAGCAAATTAGTCAGGTGTGGGCA
		reverse	AGAAAGCTTGCATTCCTTTGTTCACGCCA
hsa miR122 Pro 1.7kb	human	forward	GAGCTAGCAAATTAGTCAGGTGTGGGCA
		reverse	AGAAAGCTTTGGAAGACAAAGTTATGGTGTGT
mmu miR122 Pro 0.26kb	mouse	forward	GAGAGCTCCTTGGCCTCCCAGTCCAC
		reverse	AGAAAGCTTCGAGCATCTGTGGCTTTTAG
mmu miR122 Pro 0.75kb	mouse	forward	GAGAGCTCGAGCTCAGCTGTCAGGGAAG
		reverse	AGAAAGCTTTTATGCCCAGTGTTGCTCAG
mmu miR122 Pro 0.9kb	mouse	forward	GAGAGCTCTGTCAAGGCCTCTGGTTGAT
		reverse	GACTCGAGAAGACGGGGTAAGAGGTGTG
mmu miR122 Pro 1.6kb	mouse	forward	GAGCTAGCCACACCTCTTACCCCGTCTT
		reverse	AGAAAGCTTCCTTCTCTCGTCCATGTTCC
