## Supplementary material for "Differential modulation of miR-122 transcription by TGFβ1/BMP6: implications for nonresolving inflammation and hepatocarcinogenesis": Supplementary Table S2.xlsx

### Sheet: Supplementary Table S2
Supplementary Table S2
Sequence of primers used for qPCR amplification of mouse and human mRNA and microRNAs
mouse genes	Strand	Sequence (5'->3')
mm_Anln	Forward	CGGAAACCATGTGAGAAGCC
	Reverse	TCTCCAAAGCGTTCCAGGAA
mm_Ccnb1	Forward	TGCTTCAGGAGACCATGTACA
	Reverse	GCATCTTCTTGGGCACACAA
mm_Ccnb2	Forward	GTGCTGGGCCAAGGAAAATG
	Reverse	TCACAACGTTCTTGGCCATG
mm_Tpx2	Forward	GCAACATCCCAAGAACCAGG
	Reverse	AGTGCATCCTCTGGTTCCTC
mm_Hmmr	Forward	TGCCAGCTACTTGAAACAGA
	Reverse	TTCTTGCCTTTCCAGAGCCA
mm_Hamp1	Forward	TCCTTAGACTGCACAGCAGAACAG
	Reverse	CAAGGAGGAGAAGCAGGAGACA
mm_Hfe	Forward	CACCGTCTGTGCCATCTTCTT
	Reverse	ACATAGCCACCCATGGTTCCT
mm_Hjv	Forward	CAGCTCCCCGGTTTCGT
	Reverse	TGGTAGACTTTCTGGTCAATGCA
mm_Tmprss6	Forward	CAGGGGTCATGCTTTGGTAT
	Reverse	TGGGAGAAATGACGGTTGA
mm_Gapdh	Forward	CCCATTCTCGGCCTTGACTGT
	Reverse	GTGGAGATTGTTGCCATCAACGA
mm_Smad7	Forward	ACCCCCATCACCTTAGTCG
	Reverse	GAAAATCCATTGGGTATCTGGA
mm_Snon1	Forward	TCCCCAGACACATTCATTTTTAC
	Reverse	TGGTGGCCTCTTTAGACTGG
mm_Snon2	Forward	TGCGTCCCAGTCTAAAGAGG
	Reverse	GCACACAGCAGACTCAGATTTC
human genes	Strand	Sequence (5'->3')
hs_ANLN	Forward	TGCTGATGATGCGTCTTTGG
	Reverse	GTCCCTCACAACTTTTAGCATCA
hs_CCNB1	Forward	GCCTCTACCTTTGCACTTCC
	Reverse	AGAAGGAGGAAAGTGCACCA
hs_CCNB2	Forward	ACCAGTTCCCAAATCCGAGA
	Reverse	TGGCTAAAGTGTGCTGTTCA
hs_TPX2	Forward	AGACTTCCATAAACGAACCCCT
	Reverse	AGTCTGTGGGTCTCTGCAAA
hs_HMMR	Forward	TGAAATGTCAGCTGCTTGAAAA
	Reverse	AGCTTTTCACGTTCCTGTTGT
hs_GAPDH	Forward	CACCATCTTCCAGGAGCGAG
	Reverse	GCTGATGATCTTGAGGCTGTTG
hs_SMAD7	Forward	AAACAGGGGGAACGAATTATC
	Reverse	ACCACGCACCAGTGTGAC
hs_HAMP	Forward	CAACAGACGGGACAACTTGC
	Reverse	AGCAGAAAATGCAGATGGGGA
hs_ACTB	Forward	CAGCAAGCAGGAGTATGACG
	Reverse	AAAGTCATGCCAATCTCATC
Target miRNA	Strand	Sequence (5'->3')
miR‑122-5p	Forward	GTG ACA ATG GTG TTT GGG
miR-192-5p	Forward	TGA CCT ATG AAT TGA CAG CCG
Upm2A	Reverse	CCC AGT TAT GGC CGT TTA
